# Integrative Analysis of Gene Expression, Protein Abundance, and Metabolomic Profiling Elucidates Complex Relationships in Chronic Hyperglycemia-Induced Changes in Human Aortic Smooth Muscle Cells

**DOI:** 10.1101/2024.08.28.610153

**Authors:** Smriti Bohara, Atefeh Bagheri, Elif G. Ertugral, Igor Radzikh, Yana Sandlers, Peng Jiang, Chandrasekhar R. Kothapalli

## Abstract

Type 2 diabetes mellitus (T2DM) is a major public health concern with significant cardiovascular complications (CVD). Despite extensive epidemiological data, the molecular mechanisms relating hyperglycemia to CVD remain incompletely understood. We here investigated the impact of chronic hyperglycemia on human aortic smooth muscle cells (HASMCs) cultured under varying glucose conditions *in vitro*, mimicking normal (5 mmol/L), pre-diabetic (10 mmol/L), and diabetic (20 mmol/L) conditions, respectively. Patient-derived T2DM-SMCs served as disease phenotype controls. Results showed significant increases in cellular proliferation, area, perimeter, and F-actin expression with increasing glucose concentration (*p* < 0.01), albeit not exceeding the levels in T2DM cells. Atomic force microscopy analysis revealed significant decreases in Young’s moduli, membrane tether forces, membrane tension, and surface adhesion in SMCs at higher glucose levels (*p* < 0.001), with T2DM-SMCs being the lowest among all the cases (*p* < 0.001). T2DM-SMCs exhibited elevated levels of pro-inflammatory markers such as IL-6, IL-8, and MCP-1 compared to glucose-treated SMCs (*p* < 0.01). Conversely, growth factors such as FGF-2 and TGF-β were higher in SMCs exposed to 10 mmol/L glucose but lower in T2DM-SMCs (*p* < 0.01). Pathway enrichment analysis showed significant increases in the expression of inflammatory cytokine-associated pathways, especially involving IL-10, IL-4 and IL-13 signaling in genes that are up-regulated by elevated glucose levels. Differentially regulated gene (DGE) analysis showed that compared to normal glucose receiving SMCs, 513 genes were upregulated and 590 genes were downregulated in T2DM-SMCs; fewer genes were differentially expressed in SMCs receiving higher glucose levels. Finally, the altered levels in genes involved in ECM organization, elastic fiber synthesis and formation, laminin interactions, and ECM proteoglycans were identified, which highlight the role of hyperglycemia in vascular remodeling and CVD progression. Our results collectively suggest that chronic hyperglycemia in vascular SMCs leads to morphological, biomechanical, and functional alterations, potentially contributing to the pathogenesis of T2DM-associated CVD. The observed differences in gene expression patterns between *in vitro* hyperglycemic models and patient-derived T2DM-SMCs highlight the complexity of T2DM pathophysiology and underline the need for further studies.
