## Supplemental Table 1 for "Integrative Analysis of Gene Expression, Protein Abundance, and Metabolomic Profiling Elucidates Complex Relationships in Chronic Hyperglycemia-Induced Changes in Human Aortic Smooth Muscle Cells"

### Sheet: Sheet 1
Gene
ABCC3	UP
ABCG1	UP
ACKR3	UP
ACSS3	UP
ACTA2	UP
ACTBL2	UP
ACTG2	UP
ADAM19	UP
ADAM28	UP
ADAMTS1	UP
ADAMTS15	UP
ADAMTS6	UP
ADGRF4	UP
ADGRF5	UP
ADGRL4	UP
AEBP1	UP
AJUBA	UP
AKAP12	UP
ALDH1A1	UP
ALDH1A3	UP
ALOXE3	UP
ALX1	UP
AMIGO2	UP
AMOT	UP
AMTN	UP
ANKRD1	UP
ANLN	UP
ANXA10	UP
ANXA8	UP
ANXA8L1	UP
APOLD1	UP
ARHGAP25	UP
ARHGAP29	UP
ARHGEF3	UP
ARHGEF37	UP
ARSJ	UP
AS3MT	UP
ASF1B	UP
ASUN	UP
ATP1B1	UP
BARD1	UP
BCAM	UP
BGN	UP
BLM	UP
BMP2	UP
BMP4	UP
BMP6	UP
BOK	UP
BPGM	UP
BRIP1	UP
BRSK1	UP
BST2	UP
BUB1B	UP
BZW2	UP
C21orf33	UP
C2orf16	UP
C5orf46	UP
C6orf141	UP
C8orf4	UP
CA8	UP
CACNG6	UP
CACNG8	UP
CADM1	UP
CALB2	UP
CALD1	UP
CARD11	UP
CCDC144NL	UP
CCDC190	UP
CCDC81	UP
CCK	UP
CCL2	UP
CCL20	UP
CD200	UP
CD274	UP
CD93	UP
CDC20	UP
CDCP1	UP
CDH2	UP
CDH5	UP
CDH6	UP
CDK1	UP
CDK2	UP
CEMIP	UP
CENPJ	UP
CFH	UP
CH17-296N19.1	UP
CHMP4C	UP
CHSY1	UP
CHURC1-FNTB	UP
CKAP2L	UP
CLCN4	UP
CNN1	UP
CNTNAP3	UP
CNTNAP3B	UP
COL17A1	UP
COL4A1	UP
COL4A5	UP
CORO1A	UP
COX20	UP
CPS1	UP
CPT1C	UP
CRISPLD2	UP
CRLF1	UP
CSF2	UP
CSF2RB	UP
CSF3	UP
CSGALNACT1	UP
CSRNP3	UP
CTD-2192J16.17	UP
CTD-2550O8.5	UP
CTGF	UP
CTPS1	UP
CTPS2	UP
CXCL6	UP
CXCL8	UP
CYP2S1	UP
DAW1	UP
DEPDC1	UP
DEPTOR	UP
DGKA	UP
DIXDC1	UP
DLGAP5	UP
DMBT1	UP
DRP2	UP
DSP	UP
DTL	UP
DUSP4	UP
EDIL3	UP
EDN1	UP
EFNA5	UP
EHF	UP
ELN	UP
EMB	UP
EMP2	UP
ENC1	UP
ENKUR	UP
ENTPD3	UP
EPHA3	UP
EPHA5	UP
EPHB4	UP
EPPK1	UP
ESAM	UP
ESM1	UP
ESPL1	UP
ESPNL	UP
ETV4	UP
EZR	UP
F3	UP
FAM107B	UP
FAM167A	UP
FAM180A	UP
FAM216A	UP
FAM43A	UP
FAM84B	UP
FBLN7	UP
FDCSP	UP
FERMT2	UP
FHL1	UP
FMR1NB	UP
FNBP1L	UP
FOXC2	UP
FRMD3	UP
FRMD4A	UP
FRMPD4	UP
FSCN1	UP
FZD6	UP
GABBR2	UP
GAD1	UP
GALNT10	UP
GALNT18	UP
GATA4	UP
GBP1	UP
GBP4	UP
GBX2	UP
GCKR	UP
GCOM1	UP
GGT5	UP
GIMAP8	UP
GJA1	UP
GLIPR1	UP
GNA14	UP
GNG2	UP
GPAM	UP
GPM6B	UP
GPR173	UP
GPR4	UP
GPX7	UP
GRAMD1C	UP
GRB14	UP
GSTT2B	UP
GULP1	UP
HAPLN1	UP
HAS2	UP
HAS3	UP
HAUS4	UP
HBEGF	UP
HDAC1	UP
HEPHL1	UP
HHIP	UP
HMCN1	UP
HNRNPA1	UP
HPSE	UP
HS3ST1	UP
HSD17B2	UP
IER3	UP
IFITM1	UP
IFT81	UP
IGF2BP3	UP
IGFBP3	UP
IGFBP5	UP
IKBIP	UP
IL11	UP
IL19	UP
IL1RAPL1	UP
IL24	UP
IL6	UP
INHBA	UP
IQGAP3	UP
ISOC1	UP
ITGA11	UP
ITGAV	UP
ITGB8	UP
JPH2	UP
JUP	UP
KCNJ2	UP
KCNK6	UP
KCNN3	UP
KCNN4	UP
KCNQ5	UP
KCTD16	UP
KCTD4	UP
KDELC1	UP
KDELC2	UP
KDR	UP
KIAA1211	UP
KIF15	UP
KIF20A	UP
KIF23	UP
KIF4A	UP
KIFC1	UP
KLF5	UP
KRT81	UP
LAMC2	UP
LCP1	UP
LDAH	UP
LDB2	UP
LIMCH1	UP
LIMS4	UP
LIPG	UP
LMO2	UP
LMOD1	UP
LNX2	UP
LRP4	UP
LRRC15	UP
LTBP1	UP
LURAP1	UP
LYPD1	UP
MAGED4	UP
MAGED4B	UP
MAMDC2	UP
MAOA	UP
MAOB	UP
MARCKSL1	UP
MASP1	UP
MCTP2	UP
MECOM	UP
MEGF10	UP
MEIS1	UP
MEST	UP
MGP	UP
MICAL2	UP
MICALCL	UP
MKI67	UP
MMP1	UP
MMP10	UP
MMP12	UP
MMP16	UP
MMP19	UP
MPZL3	UP
MSLN	UP
MSRB3	UP
MTHFD1L	UP
MTHFD2	UP
MXRA5	UP
MYBL1	UP
MYBL2	UP
MYCT1	UP
MYLIP	UP
MYO10	UP
MYOCD	UP
MYRF	UP
MYZAP	UP
NBPF26	UP
NCAPG	UP
NDC80	UP
NDNF	UP
NDP	UP
NDUFA4L2	UP
NEDD9	UP
NEGR1	UP
NES	UP
NET1	UP
NID2	UP
NIPAL1	UP
NMNAT2	UP
NPPB	UP
NPTX1	UP
NR4A3	UP
NRK	UP
NTF3	UP
NXPH3	UP
OAS2	UP
OXTR	UP
PACSIN3	UP
PADI2	UP
PALMD	UP
PAQR4	UP
PBX1	UP
PCDH10	UP
PCDHA6	UP
PCDHGA1	UP
PDCD1LG2	UP
PDE3A	UP
PDE7B	UP
PDGFRL	UP
PDK4	UP
PDLIM3	UP
PDLIM5	UP
PDZK1IP1	UP
PECAM1	UP
PENK	UP
PHGDH	UP
PHLDB2	UP
PIANP	UP
PIEZO2	UP
PKIA	UP
PKMYT1	UP
PKNOX2	UP
PKP1	UP
PLA2G4A	UP
PLAGL1	UP
PLAT	UP
PLAU	UP
PLCXD2	UP
PLEKHG2	UP
PLK2	UP
PLOD2	UP
PLP2	UP
PLXNA4	UP
PLXNB3	UP
PMEPA1	UP
PNMA2	UP
PNP	UP
POLE2	UP
POSTN	UP
PRDM1	UP
PRICKLE1	UP
PRKAA2	UP
PRPS2	UP
PRR11	UP
PRSS3	UP
PSG4	UP
PSIP1	UP
PSRC1	UP
PTGDS	UP
PTGS1	UP
PTMS	UP
PTN	UP
PUDP	UP
PWP2	UP
RAB11FIP1	UP
RAB23	UP
RAB38	UP
RAET1G	UP
RASA2	UP
RASD1	UP
RASGRF2	UP
RASGRP3	UP
RBP1	UP
REEP2	UP
RGN	UP
RGS17	UP
RGS20	UP
RGS4	UP
RGS5	UP
RHOJ	UP
RIPK4	UP
RP11-468E2.2	UP
RP11-474G23.1	UP
RP11-745O10.4	UP
RP11-903H12.5	UP
RPS24	UP
RPS3A	UP
RPS4X	UP
RRM2	UP
SAA1	UP
SAA2	UP
SARM1	UP
SAXO2	UP
SCG5	UP
SCN3A	UP
SDR42E1	UP
SELT	UP
SEMA5A	UP
SEMA6D	UP
SERPINA3	UP
SERPINA9	UP
SERPIND1	UP
SERTAD4	UP
SFRP1	UP
SH3BP1	UP
SHH	UP
SHISA2	UP
SHROOM2	UP
SHROOM3	UP
SIM2	UP
SIPA1L1	UP
SIPA1L2	UP
SIRPB1	UP
SLC12A2	UP
SLC16A1	UP
SLC22A3	UP
SLC2A1	UP
SLC35D1	UP
SLC35F3	UP
SLC35G2	UP
SLC38A1	UP
SLC38A5	UP
SLC46A3	UP
SLC7A14	UP
SLC7A2	UP
SLC8A1	UP
SLFNL1	UP
SMC1A	UP
SNAI1	UP
SOX17	UP
SOX4	UP
SPANXB1	UP
SPEG	UP
SPINK1	UP
STATH	UP
STBD1	UP
STC1	UP
STK17B	UP
STX11	UP
SULF1	UP
SV2A	UP
SYNJ2	UP
TAGLN	UP
TCEAL7	UP
TCF21	UP
TCF4	UP
TES	UP
TFAP2D	UP
TFF1	UP
TFF2	UP
TFPI2	UP
TGFB1I1	UP
TGFB2	UP
TGM2	UP
THBD	UP
THBS1	UP
THRB	UP
TIGD7	UP
TIMP3	UP
TINAGL1	UP
TM6SF1	UP
TMEM200A	UP
TMEM220	UP
TMEM25	UP
TMTC2	UP
TMTC4	UP
TNFAIP8L3	UP
TNFRSF11A	UP
TNFRSF11B	UP
TNFRSF21	UP
TOM1L1	UP
TOP2A	UP
TPX2	UP
TRIM14	UP
TRIM55	UP
TRIM6-TRIM34	UP
TRIP13	UP
TRO	UP
TRPC4	UP
TRPM2	UP
TSLP	UP
TSPAN13	UP
TTC12	UP
TTK	UP
TYW1B	UP
UBASH3B	UP
UBE2C	UP
UBE2F-SCLY	UP
UGT2B7	UP
ULBP2	UP
USP18	UP
VAMP8	UP
VCAN	UP
VIPR1	UP
VWA5A	UP
WDR89	UP
WNT16	UP
WNT5A	UP
WWTR1	UP
ZDHHC6	UP
ZFPM2	UP
ZMAT4	UP
ZNF185	UP
ZNF69	UP
ZPLD1	UP
ZSCAN31	UP
ZWILCH	UP
ABHD14A-ACY1	Down
ABI3BP	Down
ABTB2	Down
AC129492.1	Down
ADAMDEC1	Down
ADAMTSL1	Down
ADAP1	Down
ADCY1	Down
ADCY4	Down
ADCY5	Down
ADGRB1	Down
ADGRD1	Down
ADORA2A	Down
ADPRHL1	Down
ADRA2C	Down
AFF2	Down
AGAP14	Down
AGT	Down
AHNAK2	Down
AIFM3	Down
AKR1B1	Down
AKR1C1	Down
AKR1C2	Down
ALDH4A1	Down
ALOX15B	Down
ANGPTL1	Down
ANGPTL2	Down
ANGPTL4	Down
ANKFN1	Down
ANKRD33	Down
ANKRD9	Down
ANO4	Down
AP000769.1	Down
APBB1IP	Down
APLP1	Down
APOL1	Down
ARHGAP20	Down
ARHGDIG	Down
ARHGEF4	Down
ARMCX6	Down
ASTN1	Down
ATF5	Down
ATP1A3	Down
ATP6V0D2	Down
ATP8A2	Down
ATRNL1	Down
AUTS2	Down
B3GALT4	Down
BANK1	Down
BARX1	Down
BBS5	Down
BDH1	Down
BEGAIN	Down
BMP7	Down
BNC1	Down
BRINP1	Down
C10orf10	Down
C11orf96	Down
C15orf48	Down
C15orf59	Down
C16orf89	Down
C17orf96	Down
C19orf24	Down
C1QTNF5	Down
C1QTNF9B	Down
C21orf2	Down
CACNA1H	Down
CACNA2D2	Down
CADM3	Down
CALML6	Down
CAPG	Down
CASKIN1	Down
CBSL	Down
CCDC129	Down
CCDC188	Down
CCDC78	Down
CCL13	Down
CCL7	Down
CCND2	Down
CCNO	Down
CCR1	Down
CCRL2	Down
CD248	Down
CD36	Down
CD40	Down
CD70	Down
CD82	Down
CDH4	Down
CDHR1	Down
CDK15	Down
CDKN2A	Down
CDR1	Down
CEBPB	Down
CELF6	Down
CERS4	Down
CES1	Down
CH507-9B2.1	Down
CH507-9B2.3	Down
CHAD	Down
CHI3L2	Down
CHRDL1	Down
CKB	Down
CKMT2	Down
CLCN7	Down
CLDN1	Down
CLEC18A	Down
CLIC2	Down
CLIC6	Down
CNGA3	Down
CNNM1	Down
CNTFR	Down
CNTNAP2	Down
COLEC10	Down
CORO6	Down
CPB1	Down
CPNE7	Down
CPVL	Down
CRYAB	Down
CSF1	Down
CSPG4	Down
CSTB	Down
CTC-554D6.1	Down
CTD-3074O7.11	Down
CTNND2	Down
CTNS	Down
CTSF	Down
CTSK	Down
CTTNBP2	Down
CYS1	Down
DBP	Down
DCHS2	Down
DCLK2	Down
DDIT4	Down
DDX3Y	Down
DDX43	Down
1-Dec	Down
DGCR6	Down
DIRAS2	Down
DIRC1	Down
DLX1	Down
DMKN	Down
DMPK	Down
DNER	Down
DOCK3	Down
DPP10	Down
DPP4	Down
DSG2	Down
DUSP15	Down
DYDC2	Down
EBF2	Down
EFHD1	Down
EID3	Down
EIF1AY	Down
EIF4EBP3	Down
ELFN1	Down
EME2	Down
EMILIN2	Down
EN1	Down
EN2	Down
EPB41L3	Down
EPS8L2	Down
ERAP2	Down
F10	Down
F11	Down
FABP3	Down
FAM101A	Down
FAM102A	Down
FAM110A	Down
FAM149A	Down
FAM155A	Down
FAM196A	Down
FAM198B	Down
FAM19A5	Down
FAM213A	Down
FAM24B	Down
FAM49A	Down
FAM65C	Down
FAM89A	Down
FASN	Down
FAT3	Down
FBXL16	Down
FBXO41	Down
FBXO6	Down
FCRLA	Down
FER1L6	Down
FGF16	Down
FHIT	Down
FJX1	Down
FMN2	Down
FNDC1	Down
FOLR3	Down
FOXE1	Down
FOXF2	Down
FOXG1	Down
FOXL2	Down
FOXL2NB	Down
FPR1	Down
FTCDNL1	Down
FTL	Down
G0S2	Down
GALNT14	Down
GALNT9	Down
GAS7	Down
GBP5	Down
GCNT3	Down
GCSAML	Down
GDF1	Down
GFRA1	Down
GLB1L2	Down
GLCCI1	Down
GLRX	Down
GPER1	Down
GPIHBP1	Down
GPR150	Down
GPR27	Down
GPRC5C	Down
GPX1	Down
GPX4	Down
GREB1L	Down
GRIN2A	Down
GUCY1A2	Down
GYG2	Down
H2AFY2	Down
HAGHL	Down
HCLS1	Down
HDAC10	Down
HES6	Down
HEXA	Down
HGD	Down
HIC1	Down
HIST1H1C	Down
HIST1H2AE	Down
HIST1H2BC	Down
HIST1H2BD	Down
HIST1H2BG	Down
HIST1H2BK	Down
HIST2H2AA4	Down
HLA-B	Down
HLA-F	Down
HLX	Down
HMOX1	Down
HMX1	Down
HOXB13	Down
HOXB5	Down
HOXB6	Down
HOXB7	Down
HOXB9	Down
HOXC10	Down
HOXC6	Down
HOXC9	Down
HOXD11	Down
HOXD4	Down
HRASLS	Down
HRK	Down
HRNR	Down
HS3ST2	Down
HSD11B1	Down
HSD17B14	Down
HSD3B7	Down
HSF4	Down
HSPA12A	Down
HSPB1	Down
HSPB2-C11orf52	Down
HSPB6	Down
HSPB7	Down
HSPB8	Down
IDUA	Down
IFI27	Down
IFIT2	Down
IFITM10	Down
IGF2	Down
IGFN1	Down
IGSF9B	Down
IL12A	Down
IL13RA2	Down
IL36B	Down
ILDR2	Down
INA	Down
IQSEC3	Down
IRF5	Down
IRX3	Down
ISLR	Down
ITGB3	Down
ITPKB	Down
JAG2	Down
JDP2	Down
JPH1	Down
JSRP1	Down
KALRN	Down
KCNA2	Down
KCND3	Down
KCNE4	Down
KCNJ12	Down
KCNJ4	Down
KCNK12	Down
KCNK15	Down
KCNN2	Down
KCNQ3	Down
KCNV1	Down
KCP	Down
KCTD8	Down
KDM5D	Down
KIAA0319	Down
KIF1A	Down
KLHL3	Down
KLHL38	Down
KNDC1	Down
KRBOX1	Down
KRT34	Down
KRTAP21-2	Down
LAMA3	Down
LBX1	Down
LCE2A	Down
LGALS3	Down
LHCGR	Down
LHX8	Down
LRP3	Down
LRP5L	Down
LRRC3	Down
LRRC32	Down
LRRN2	Down
LSS	Down
LUZP4	Down
LYNX1	Down
LYST	Down
MAB21L1	Down
MAF	Down
MAMDC4	Down
MAN1A1	Down
MAN1C1	Down
MANEAL	Down
MAP1LC3A	Down
MAP2	Down
MAP3K9	Down
MAPK13	Down
MAPK8IP2	Down
MAPT	Down
MARK1	Down
METTL7A	Down
MGAT5B	Down
MLPH	Down
MMP17	Down
MNX1	Down
MOXD1	Down
MPV17L	Down
MRGPRF	Down
MROH9	Down
MTRNR2L13	Down
MUC7	Down
MVD	Down
MYEOV	Down
MYH14	Down
N4BP3	Down
NAP1L2	Down
NAT8L	Down
NCALD	Down
NCAM1	Down
NCS1	Down
NEFH	Down
NEFL	Down
NEK10	Down
NFATC4	Down
NINJ1	Down
NKX6-1	Down
NLGN4Y	Down
NMB	Down
NME3	Down
NOS3	Down
NPAS1	Down
NPIPA5	Down
NPTX2	Down
NPTXR	Down
NRAP	Down
OGDHL	Down
OLFM1	Down
OLFML2B	Down
OPCML	Down
P2RY1	Down
PALM	Down
PAMR1	Down
PAPPA2	Down
PAX8	Down
PBX3	Down
PCDH8	Down
PCDHAC2	Down
PCSK9	Down
PCYT2	Down
PDE1B	Down
PDPN	Down
PEX6	Down
PF4V1	Down
PGBD5	Down
PHLDA3	Down
PHYHD1	Down
PI16	Down
PIK3IP1	Down
PITX1	Down
PKP3	Down
PLA2G16	Down
PLA2G3	Down
PLCG2	Down
PLD5	Down
PLEKHA6	Down
PLEKHG4	Down
PLXDC1	Down
PMP22	Down
PNLIPRP3	Down
PNMA3	Down
PNMA6A	Down
PNPLA3	Down
PNPLA7	Down
PODN	Down
PODXL2	Down
POTEC	Down
POU5F1B	Down
PPP2R2C	Down
PRDM16	Down
PREX1	Down
PRKAG3	Down
PRKCB	Down
PRNP	Down
PRRT2	Down
PSG9	Down
PTGER3	Down
PTGES	Down
PTGIR	Down
PTPRH	Down
PTPRN	Down
PTPRN2	Down
QPRT	Down
RAB33A	Down
RAB6B	Down
RAI2	Down
RAP1GAP	Down
RARRES3	Down
RASIP1	Down
RASL10B	Down
RBPMS2	Down
RCAN3	Down
RERG	Down
RFX8	Down
RGPD6	Down
RGS11	Down
RGS19	Down
RIMS4	Down
RIPK3	Down
RNF157	Down
RNF182	Down
RP1-34B20.21	Down
RP11-345J4.3	Down
RP11-411B6.6	Down
RP11-514P8.6	Down
RP11-872D17.8	Down
RP13-582O9.6	Down
RPS4Y1	Down
RSAD2	Down
RSPO3	Down
RSPO4	Down
RTN1	Down
RTN4RL2	Down
SCD	Down
SCIN	Down
SELPLG	Down
SEPP1	Down
SERPINB7	Down
SESN2	Down
SEZ6L	Down
SFRP2	Down
SFRP4	Down
SH2D5	Down
SHANK2	Down
SHANK3	Down
SHC2	Down
SIGIRR	Down
SLC12A7	Down
SLC14A2	Down
SLC16A11	Down
SLC16A13	Down
SLC1A7	Down
SLC22A15	Down
SLC22A18	Down
SLC22A9	Down
SLC30A3	Down
SLC37A1	Down
SLC43A3	Down
SLC45A2	Down
SLC48A1	Down
SLC5A3	Down
SLC6A17	Down
SLC7A8	Down
SLCO1A2	Down
SLCO2A1	Down
SLCO2B1	Down
SMIM3	Down
SMOC2	Down
SMYD3	Down
SNCB	Down
SNTG1	Down
SNX10	Down
SORCS2	Down
SOX15	Down
SOX8	Down
SPP1	Down
SPRR2A	Down
SPRR2D	Down
SPRR2E	Down
SPSB4	Down
SPTBN2	Down
SPTBN4	Down
SRRM3	Down
SRY	Down
SSTR1	Down
ST8SIA5	Down
STARD5	Down
STEAP3	Down
STMN3	Down
STON2	Down
STPG1	Down
STX16-NPEPL1	Down
STX1B	Down
SULF2	Down
SULT1C2	Down
SULT4A1	Down
SUSD5	Down
SYBU	Down
SYN3	Down
SYNGR1	Down
SYPL2	Down
SYS1-DBNDD2	Down
TAC1	Down
TBX1	Down
TBX15	Down
TCF7	Down
TDRD1	Down
TDRD12	Down
TDRD9	Down
TFCP2L1	Down
TFEC	Down
TIAF1	Down
TIMP1	Down
TMEM119	Down
TMEM132E	Down
TMEM140	Down
TMEM151A	Down
TMEM179	Down
TMEM189-UBE2V1	Down
TMEM229B	Down
TMEM233	Down
TMEM240	Down
TMEM255B	Down
TMEM266	Down
TMEM54	Down
TMEM74B	Down
TMOD1	Down
TMPRSS9	Down
TMTC1	Down
TNFAIP2	Down
TNFRSF14	Down
TNFSF15	Down
TNFSF4	Down
TNR	Down
TNXB	Down
TP53I11	Down
TPPP	Down
TPST2	Down
TRIM29	Down
TRIM63	Down
TRIM67	Down
TRPV2	Down
TYMP	Down
UNC5A	Down
UPK3BL	Down
USH2A	Down
USP9Y	Down
UTY	Down
VAMP1	Down
VGLL3	Down
VSTM2L	Down
WBSCR17	Down
WISP2	Down
XG	Down
ZFP92	Down
ZFPM1	Down
ZFY	Down
ZNF219	Down
ZNF280A	Down
ZNF438	Down
ZNF460	Down
ZNF709	Down
ZSCAN18	Down
